# Safe focused ultrasound-mediated blood-brain barrier opening is driven primarily by transient reorganization of tight junctions

**DOI:** 10.1101/2025.01.28.635258

**Authors:** Rebecca Lynn Noel, Tara Kugelman, Maria Eleni Karakatsani, Sanjid Shahriar, Moshe J. Willner, Claire Sunha Choi, Yusuke Nimi, Robin Ji, Dritan Agalliu, Elisa E. Konofagou

## Abstract

Focused ultrasound (FUS) with microbubbles opens the blood-brain barrier (BBB) to allow targeted drug delivery into the brain. The mechanisms by which endothelial cells (ECs) respond to either low acoustic pressures known to open the BBB transiently, or high acoustic pressures that cause brain damage, remain incompletely characterized. Here, we use a mouse strain where tight junctions between ECs are labelled with eGFP and apply FUS at low (450 kPa) and high (750 kPa) acoustic pressures, after which mice are sacrificed at 1 or 72 hours. We find that the EC response leading to FUS-mediated BBB opening at low pressures is localized primarily in arterioles and capillaries, and characterized by a transient loss and reorganization of tight junctions. BBB opening still occurs at low safe pressures in mice lacking caveolae, suggesting that it is driven primarily by transient dismantlement and reorganization of tight junctions. In contrast, BBB opening at high pressures is associated with obliteration of EC tight junctions that remain unrepaired even after 72 hours, allowing continuous fibrinogen passage and persistent microglial activation. Single-cell RNA-sequencing of arteriole, capillary and venule ECs from FUS mice reveals that the transcriptomic responses of ECs exposed to high pressure are dominated by genes belonging to the stress response and cell junction disassembly at both 1 and 72 hours, while lower pressures induce primarily genes responsible for intracellular repair responses in ECs. Our findings suggest that at low pressures transient reorganization of tight junctions and repair responses mediate safe BBB opening for therapeutic delivery.

**Significance Statement:** Focused ultrasound with microbubbles is used as a noninvasive method to safely open the BBB at low acoustic pressures for therapeutic delivery into the CNS, but the mechanisms mediating this process remain unclear. Kugelman et al., demonstrate that FUS-mediated BBB opening at low pressures occurs primarily in arterioles and capillaries due to transient reorganization of tight junctions. BBB opening still occurs at low safe pressures in mice lacking caveolae, suggesting a transcellular route-independent mechanism. At high unsafe pressures, cell junctions are obliterated and remain unrepaired even after 72 hours, allowing fibrinogen passage and persistent microglial activation. Single-cell RNA-sequencing supports cell biological findings that safe, FUS-mediated BBB opening may be driven by transient reorganization and repair of EC tight junctions.
