## Supplementary material for "Safe focused ultrasound-mediated blood-brain barrier opening is driven primarily by transient reorganization of tight junctions": Table 1

### Sheet: Sheet1
Table S1: Sequencing run information for data files.
Experiment information				Sequencing information
Sample ID	Tissue	Genotype	Treatment	Pipeline Version	Transcriptome	Chemistry	Mean Reads per Cell	Median Genes per Cell	Number of Reads	Valid Barcodes	Valid UMIs	Sequencing Saturation	Total Genes Detected	Median UMI Counts per Cell
DT0001	Brain	eGFP-Cldn5	FUS-BBBO	cellranger-5.0.1	mm10-2020-A	Single Cell 3' v3	59679	1604	283116321	0.968	1	0.875	18479	3695
DT0002	Brain	eGFP-Cldn5	FUS-BBBO	cellranger-5.0.1	mm10-2020-A	Single Cell 3' v3	85135	1773	433505681	0.97	1	0.895	18662	4268
DT0003	Brain	eGFP-Cldn5	FUS-BBBO	cellranger-5.0.1	mm10-2020-A	Single Cell 3' v3	38665	1822	212580112	0.974	1	0.788	18765	4322
DT0004	Brain	eGFP-Cldn5	FUS-BBBO	cellranger-5.0.1	mm10-2020-A	Single Cell 3' v3	114338	1710	95267729	0.974	1	0.946	16648	3853
DT0005	Brain	eGFP-Cldn5	FUS-BBBO	cellranger-5.0.1	mm10-2020-A	Single Cell 3' v3	101542	1814	407689771	0.974	1	0.935	17074	3989
DT0006	Brain	eGFP-Cldn5	FUS-BBBO	cellranger-5.0.1	mm10-2020-A	Single Cell 3' v3	56563	1946	312227125	0.974	1	0.843	18332	4578
DT0007	Brain	eGFP-Cldn5	FUS-BBBO	cellranger-5.0.1	mm10-2020-A	Single Cell 3' v3	44546	1901	280376332	0.976	1	0.827	18504	4366
DT0008	Brain	eGFP-Cldn5	FUS-BBBO	cellranger-5.0.1	mm10-2020-A	Single Cell 3' v3	41205	1868	283569544	0.971	1	0.812	18316	4198
DT0009	Brain	eGFP-Cldn5	FUS-BBBO	cellranger-5.0.1	mm10-2020-A	Single Cell 3' v3	35156	1616	191286463	0.952	1	0.778	17925	3569
DT0010	Brain	eGFP-Cldn5	FUS-BBBO	cellranger-5.0.1	mm10-2020-A	Single Cell 3' v3	94143	2099	368289181	0.974	1	0.888	18172	5084
