## Supplementary material for "Safe focused ultrasound-mediated blood-brain barrier opening is driven primarily by transient reorganization of tight junctions": Table 5

### Sheet: Sheet1
Dataset S4 - Capillary Gene Ontology terms 1 and 72 hours after 450 and 750 kPa FUS.
Timepoint	Pressure (kPa)	Up/Down	Term	Count	%	PValue	Genes	List Total	Pop Hits	Pop Total	Fold Enrichment	Bonferroni	Benjamini	FDR	-Log2FDR
1 hr	450 + 750	Up	GO:0010941~regulation of cell death	56	30.9392	5.30563e-16	CDKN1A, BTG2, DDX3X, PPP1R10, GIMAP5, AKAP12, ING2, ZFP36, RACK1, TIMP3, CCN1, GPX1, TNFRSF12A, DUSP1, TSC22D3, RPS6, PLAUR, DUSP6, EEF1A1, DDIT4, TXNIP, SIK1, MT-CO2, RPL26, SGK1, SLC25A5, ATF3, ATF4, PPP1R15A, CEBPB, PDXK, BCL10, SOCS3, APOE, SKIL, MCL1, EGR1, PLK3, EGR3, OSGIN1, MT1, KLF4, SMAD6, GADD45G, NR4A2, NR4A1, RGCC, TCIM, DLC1, ID1, PMP22, SPRY1, NES, TPT1, FERMT2, PICALM	174	1901	19632	3.3237	2.30982e-12	2.20767e-12	2.01826e-12	38.85
			GO:0070887~cellular response to chemical stimulus	75	41.4365	2.02654e-14	RPL5, CLIC4, DDX3X, LITAF, BACH1, ACTB, ACTG1, AKAP12, RBM3, ING2, ZFP36, PDE4B, RACK1, TIMP3, CCN1, JUNB, KDM6B, GPX1, DUSP1, NFKBIL1, ARID5A, RPL13A, EEF1A1, RNF125, DDIT4, SRSF5, SGK1, TRIB1, SLC25A5, ATF3, ATF4, HBEGF, PPP1R15A, DDX5, CEBPB, BCL10, TOB1, NDRG1, RAP1B, SOCS3, MAT2A, PABPN1, RNF138, TRA2B, HES1, SKIL, MCL1, EGR1, SMAD1, PLK3, EGR3, GCH1, FZD4, TIPARP, FOXF1, MT2, MT1, KLF4, SMA…	174	3513	19632	2.40879	8.45394e-11	1.51124e-11	1.38158e-11	36.0749
			GO:0009719~response to endogenous stimulus	42	23.2044	3.65077e-08	CEBPB, BTG2, DDX5, CDKN1A, SLC2A1, TOB1, ACTB, RAP1B, SOCS3, ING2, ZFP36, MAT2A, PDE4B, TIMP3, HES1, CCN1, SKIL, EGR1, SMAD1, EGR3, H3F3B, DUSP1, KLF4, SMAD6, NR4A2, NFKBIA, EEF1A1, PER1, NR4A1, KLF9, ID1, DDIT4, ZYX, TXNIP, MT-CYTB, SPRY1, SRSF5, SGK1, SLC25A33, FERMT2, BCAR1, ATF4	174	1882	19632	2.51794	0.000151897	2.10984e-06	1.92882e-06	18.9838
			GO:0035556~intracellular signal transduction	64	35.3591	3.53466e-14	RPL5, CDKN1A, PTPRR, DDX3X, WWC2, LITAF, AKAP12, RPS15, ZFP36, RASSF1, RACK1, TIMP3, CCN1, WSB1, GPX1, DUSP1, NFKBIL1, RPS6, SH2D3C, PLAUR, DUSP8, RHOC, DUSP6, RNF125, CDC42EP3, DDIT4, SIK1, RPL26, SGK1, TRIB1, ATF3, ATF4, HBEGF, DDX5, CEBPB, BCL10, NDRG1, RAP1B, SOCS3, RASD1, PABPN1, HES1, APOE, MAPK6, SKIL, MCL1, WWTR1, SMAD1, PLK3, FZD4, SEMA4C, MT2, MT1, KLF4, GADD45G, NFKBIA, PER1, TCIM, DLC…	174	2678	19632	2.6964	1.46904e-10	1.83847e-11	1.68073e-11	35.7921
			GO:0031324~negative regulation of cellular metabolic process	67	37.0166	1.84198e-14	RPL5, CDKN1A, BTG2, PTPRR, MIDN, DDX3X, WWC2, PLAT, GIMAP5, BACH1, ACTB, RBM3, RPS14, ZFP36, RACK1, TIMP3, GPX1, DUSP1, TSC22D3, ARID5A, PLAUR, RPL13A, DUSP8, DUSP6, EEF1A1, DDIT4, TXNIP, SIK1, TRIB1, ATF3, ATF4, HBEGF, PPP1R15A, ITIH5, DDX5, CEBPB, TOB1, CIART, PURB, SOCS3, RASD1, TRA2B, APOD, HES1, APOE, SKIL, MCL1, WWTR1, EGR1, PLK3, CTLA2A, FOXF1, KLF4, SMAD6, GADD45G, NR4A2, NR4A1, PER1, KLF…	174	2869	19632	2.63487	7.6686e-11	1.51124e-11	1.38158e-11	36.0749
			GO:0042127~regulation of cell proliferation	46	25.4144	2.52794e-10	PPP1R15A, CEBPB, BTG2, CDKN1A, NDRG1, SAT1, TOB1, ING2, ZFP36, ADAMTS1, AY036118, HES1, APOD, APOE, CCN1, JUNB, EGR1, SMAD1, WWTR1, EGR3, GPX1, DUSP1, FOXF1, RPS6, OSGIN1, KLF4, SMAD6, FOSL2, NFKBIA, NR4A1, RGCC, DLC1, ID2, BCL6B, KLF9, ID1, PMP22, TXNIP, SPRY1, SLC25A5, TRIB1, NES, SLC25A33, ATF3, FERMT2, HBEGF	174	1866	19632	2.78139	1.05187e-06	3.09375e-08	2.82832e-08	25.0755
			GO:0001944~vasculature development	26	14.3646	6.53049e-08	PPP1R15A, CLIC4, APOLD1, ACTG1, SOCS3, ADAMTS1, HES1, APOE, CCN1, JUNB, EGR1, SMAD1, EGR3, GPX1, TNFRSF12A, TIPARP, FZD4, FOXF1, KLF4, SMAD6, JMJD6, NR4A1, RGCC, ID1, ASB4, HBEGF	174	823	19632	3.56442	0.000271697	3.39667e-06	3.10525e-06	18.2969
		Down	GO:0023057~negative regulation of signaling	17	17.5258	0.000651961	CAVIN3, ISG15, AXIN2, ENO1, PRICKLE1, DUSP7, SLC9A3R2, CXCL12, MECOM, IRF1, STK38, PRDM16, CNOT3, HSPA1B, IER3, NCK1, RAPGEF4	89	1450	19632	2.58616	0.821478	0.120597	0.119456	3.06544
		Down	GO:0023057~negative regulation of signaling	17	17.5258	0.000651961	CAVIN3, ISG15, AXIN2, ENO1, PRICKLE1, DUSP7, SLC9A3R2, CXCL12, MECOM, IRF1, STK38, PRDM16, CNOT3, HSPA1B, IER3, NCK1, RAPGEF4	89	1450	19632	2.58616	0.821478	0.120597	0.119456	3.06544
			GO:0045596~negative regulation of cell differentiation	9	9.27835	0.051502	DYNC1I2, IRF1, PRDM16, PDGFB, DIP2B, AXIN2, PRICKLE1, CLEC2D, ZFP36L1	89	911	19632	2.17921	1	0.901115	0.892589	0.163933
72 hrs	450	Up	GO:0010941~regulation of cell death	75	27.6753	2.03243e-18	CDKN1A, BTG2, GIMAP5, IGF1R, HERPUD1, AKAP12, ZFP36, RACK1, TIMP3, PIM3, CCN2, CCN1, TRP53INP1, RALBP1, TNFRSF12A, TSC22D1, DAPK1, DUSP1, TSC22D3, RPS6, PLAUR, FOS, DUSP6, EEF1A1, RNF144B, POR, DDIT4, MAL, TXNIP, MT-CO2, ANGPTL4, RPL26, SGK1, ATF3, ATF4, PPP1R15A, PDXK, NOTCH1, SGMS1, PTTG1IP, LRP8, CD59A, IRAK2, UCP2, PMAIP1, APOE, XDH, MCL1, IVNS1ABP, EGR1, HSPA8, BNIP3, ZBTB16, PDE2A, FN1, KLF…	258	1901	19632	3.00209	9.71909e-15	9.71909e-15	9.00165e-15	46.6587
			GO:0035556~intracellular signal transduction	89	32.8413	1.92983e-17	RPL5, CDKN1A, SERPINE2, DOCK9, WWC2, IGF1R, HERPUD1, AKAP12, RPS15, ZFP36, MCF2L, SESN1, RACK1, TIMP3, CCN2, CCN1, MAP3K6, PRKACB, LMCD1, TNS1, RALBP1, DAPK1, DUSP1, HEG1, RPS6, SH2D3C, PLAUR, DUSP6, RNF125, CDC42EP3, DDIT4, RPL26, SGK1, TRIB1, RAPGEF6, ATF3, ATF4, DGKH, NOTCH1, DENND3, PTTG1IP, RASGRP2, NDRG1, RASIP1, CYTH3, ADGRG1, SEC14L1, RASD1, IRAK2, CAMK2N1, GCNT2, PMAIP1, HES1, APOE, MARK…	258	2678	19632	2.52886	9.22844e-14	3.07615e-14	2.84907e-14	44.9965
			GO:0042127~regulation of cell proliferation	68	25.0923	9.79538e-15	CDKN1A, BTG2, SERPINE2, SAT1, IGF1R, ZFP36, CCN2, CCN1, IER5, JUNB, TRP53INP1, ABCC4, RALBP1, CNOT6L, KLF13, TSC22D1, DUSP1, RPS6, OSMR, POR, TXNIP, TRIB1, ATF3, PPP1R15A, NOTCH1, KCNA5, TOB2, TOB1, NDRG1, RASIP1, ADGRG1, CD59A, CAMK2N1, S1PR1, GCNT2, PMAIP1, AY036118, APOD, HES1, APOE, STX3, XDH, EGR1, SMAD1, ZBTB16, INSR, FN1, HIPK1, KLF4, FOSL2, ACER2, NFKBIA, NR4A1, RGCC, MAFG, ID1, KLF9, PDC…	258	1866	19632	2.77295	4.672e-11	5.85519e-12	5.42296e-12	37.4241
			GO:0001944~vasculature development	37	13.6531	2.09861e-10	PPP1R15A, CLIC4, NOTCH1, EPAS1, NOTCH4, ADIPOR2, RASIP1, APOLD1, GJC1, ADGRG1, CD59A, S1PR1, HES1, CCN2, APOE, CCN1, JUNB, XDH, SASH1, EGR1, SMAD1, STARD13, TNFRSF12A, TIPARP, FZD4, HEG1, PDE2A, FN1, KLF4, NR4A1, RGCC, ID1, PDCD4, MYH9, ACKR3, ASB4, ANGPTL4	258	823	19632	3.42095	1.00356e-06	3.04108e-08	2.8166e-08	25.0815
			GO:0033554~cellular response to stress	58	21.4022	9.13377e-09	CDKN1A, BTG2, SLC2A1, IGF1R, HERPUD1, ZFP36, SESN1, RACK1, CCN2, MAP3K6, IER5, TRP53INP1, RALBP1, DAPK1, DUSP1, FOS, DDIT4, ANGPTL4, RPL26, SGK1, TRIB1, ATF3, ATF4, PPP1R15A, NOTCH1, EPAS1, CEBPG, PTTG1IP, NDRG1, UCP2, PMAIP1, APOD, XDH, SLC38A2, SASH1, MCL1, EGR1, HSPA8, FZD4, BNIP3, HIPK1, KLF4, NET1, ACER2, PER1, RGCC, RNF103, SHLD1, PDCD4, PMP22, FAS, AQP11, ACKR3, SERINC3, HSPA1B, TPT1, BCL2…	258	1987	19632	2.22114	4.36767e-05	7.79959e-07	7.22383e-07	20.4007
			GO:0006464~cellular protein modification process	92	33.9483	3.5328e-09	RPL5, CDKN1A, BTG2, GALNT15, FAM107A, FRY, CDC14A, IGF1R, HERPUD1, AKAP12, ZFP36, RACK1, TIMP3, PIM3, CCN2, CCNL1, CCN1, MAP3K6, PRKACB, RALBP1, DAPK1, DUSP1, HEG1, SH2D3C, PLAUR, CSNK1E, DUSP6, CTTNBP2NL, PLPP6, RNF144B, POR, RNF125, CCNY, DDIT4, SGK1, TRIB1, ATF3, FKBP5, PPP1R15A, NOTCH1, USP54, EPAS1, PTTG1IP, LRP8, ADIPOR2, RASIP1, IRAK2, CAMK2N1, UBC, GCNT2, HES1, APOE, MARK3, XDH, SASH1, IV…	258	3898	19632	1.79594	1.68937e-05	3.31252e-07	3.06799e-07	21.6362
			GO:0070887~cellular response to chemical stimulus	93	34.3173	4.82898e-12	RPL5, CLIC4, FAM107A, MT-ND3, IGF1R, HERPUD1, EFTUD2, AKAP12, ZFP36, SESN1, RACK1, TIMP3, PIM3, CCN2, CCN1, JUNB, TRP53INP1, RALBP1, DAPK1, DUSP1, RPL13A, FOS, CSNK1E, OSMR, EEF1A1, POR, RNF125, TBC1D4, DDIT4, SRSF5, SGK1, TRIB1, ATF3, ATF4, PPP1R15A, DDC, NOTCH1, SGMS1, EPAS1, RASGRP2, TOB1, NDRG1, LRP8, ADIPOR2, SULT1A1, CD59A, MAT2A, IRAK2, CAMK2N1, UCP2, S1PR1, GCNT2, HES1, XDH, SLC38A2, SASH…	258	3513	19632	2.01442	2.30924e-08	1.09963e-09	1.01846e-09	29.871
			GO:0009719~response to endogenous stimulus	58	21.4022	1.25863e-09	CDKN1A, BTG2, MT-ND5, FAM107A, SLC2A1, MT-ND3, IGF1R, EFTUD2, ZFP36, SESN1, TIMP3, CCN2, CCN1, PRKACB, ABCC4, DUSP1, FOS, CSNK1E, EEF1A1, POR, TBC1D4, DDIT4, TXNIP, SRSF5, SGK1, ATF4, DDC, NOTCH1, CREM, TOB1, ADIPOR2, SULT1A1, MAT2A, UCP2, GCNT2, HES1, EGR1, SMAD1, INSR, PDE2A, SORBS1, KLF4, KLF3, NFKBIA, NR4A1, PER1, ID1, KLF9, PDCD4, FAS, FOSB, MT-CYTB, SPRY1, LPIN1, LPIN2, SLC25A33, BCL2L1, AD…	258	1882	19632	2.34506	6.01875e-06	1.43304e-07	1.32726e-07	22.845
		Down	GO:0046034~ATP metabolic process	24	8.4507	4.43406e-12	COX8A, NDUFA8, NDUFB8, UQCRB, UQCC2, PGAM1, ATP5K, ATP5J, UQCR11, ATP5G3, PARK7, UQCR10, ENO1, ATP5G2, COX5B, ATP5G1, ATP5J2, COX6B1, LDHA, UQCRQ, ATP5E, TSPO, NDUFV3, ALDOA	266	278	19632	6.37161	2.05738e-08	6.12567e-09	5.925e-09	27.3305
			GO:0046931~pore complex assembly	4	1.40845	0.0035265	ADAM10, ATP5G3, ATP5G2, ATP5G1	266	23	19632	12.8356	1	0.0994607	0.0962025	3.37778
			GO:0022853~active ion transmembrane transporter activity	5	1.76056	0.0824787	SLC6A6, ATP5E, ATP5K, ATP5J, ATP5J2	238	123	17772	3.03546	1	0.990951	0.969081	0.0453104
			GO:0070887~cellular response to chemical stimulus	76	26.7606	1.82009e-05	TXN1, IFITM3, NRP1, IFITM2, TFRC, THRA, CD81, SLC40A1, PARK7, ENO1, IFIT1, ATP5G1, ETS1, GRB14, NAMPT, BSG, KDR, ARL6IP5, TSPO, CD34, 9930111J21RIK2, EIF5A, IFNAR2, PDIA3, GBP5, SEMA6A, GBP7, ANXA2, LMO2, TPM1, NME2, ADAM10, DYNLL1, CLDN5, TIAM1, PLSCR1, PTP4A3, PLSCR2, SRARP, B3GNT2, LY6A, PFN1, PPIA, IFNAR1, CALCRL, ABHD2, LEF1, NDNF, PRR5L, PTN, CRIP1, HSP90B1, CST3, PRDX2, FUT8, PRDX1, PRDM16…	266	3513	19632	1.59668	0.080985	0.00140753	0.00136143	9.52067
			GO:0008219~cell death	55	19.3662	3.29835e-05	TXN1, NRP1, TFRC, THRA, SLC40A1, PARK7, ENO1, ATP5G1, ETS1, HINT2, NAMPT, TNFSF10, KDR, ARL6IP5, TSPO, CD34, EIF5A, PDIA3, SEMA6A, UNC5B, ATPIF1, NME2, ADAM10, SLC39A10, DYNLL1, TIAM1, PLSCR1, PLSCR2, PPIA, SET, ANP32A, LEF1, ECSCR, RPS27L, NDNF, PTN, CRIP1, HSP90B1, CST3, PRDX2, LDHA, TGFB2, CDK19, CAV1, MT1, TPD52L1, TBX3, ATOX1, PPP1CA, SLC6A6, CXCL12, KITL, PKN2, XAF1, YPEL3	266	2302	19632	1.76336	0.14191	0.00242926	0.00234968	8.73332
	750	Up	GO:0010941~regulation of cell death	58	22.9249	6.77517e-11	CDKN1A, GIMAP5, HERPUD1, AKAP12, GJA1, HMGN5, RACK1, TIMP3, PIM3, CCN2, TRP53INP1, YWHAH, RALBP1, TNFRSF12A, TSC22D1, DAPK1, TSC22D3, RPS6, PLAUR, EEF1A1, RNF144B, DDIT4, MAL, TXNIP, ITGA6, MT-CO2, ANGPTL4, RPL26, PDXK, NOTCH1, SLC1A1, PTTG1IP, LRP8, RELA, GNAI2, CD59A, IRAK2, UCP2, PMAIP1, APOE, XDH, IVNS1ABP, ZBTB16, FN1, HIPK3, NET1, ACER2, RGCC, PMP22, FAS, ACKR3, SERINC3, TPT1, LIMS2, FERMT2…	238	1901	19632	2.51671	2.92687e-07	2.63868e-07	2.45849e-07	21.9557
			GO:0001568~blood vessel development	33	13.0435	1.32534e-09	CLIC4, NOTCH1, NOTCH4, SLC1A1, ISM1, ADIPOR2, RASIP1, APOLD1, ACTG1, GJC1, GJA1, ADGRG1, HECTD1, CD59A, S1PR1, CCN2, APOE, ADAMTS9, XDH, WASF2, SASH1, SMAD1, ANGPT2, TNFRSF12A, FZD4, HEG1, FN1, PTPRB, RGCC, MYH9, ACKR3, ASB4, ANGPTL4	238	777	19632	3.50333	5.72546e-06	6.36164e-07	5.92722e-07	20.6861
			GO:0009966~regulation of signal transduction	75	29.6443	1.13877e-09	BCAR3, RPL5, PTPRR, TNFAIP1, LITAF, HERPUD1, AKAP12, RPS15, CCND3, MCF2L, SESN1, RACK1, TIMP3, CCN2, MAP3K6, PRKACB, LMCD1, TRP53INP1, RPS12, RALBP1, TNFRSF12A, DAPK1, HEG1, PLAUR, CSNK1E, RNF125, CCNY, DDIT4, MAL, ITGA6, RPL26, KCTD12, MACF1, NOTCH1, NOTCH4, DENND3, PTTG1IP, RASIP1, RELA, GNAI2, RAP1B, PPP1R2, ADGRG1, SEC14L1, CD59A, IRAK2, GCNT2, PMAIP1, APOD, APOE, XDH, SASH1, CYTH1, IVNS1ABP,…	238	3065	19632	2.01845	4.91949e-06	6.14938e-07	5.72946e-07	20.7351
			GO:0033554~cellular response to stress	41	16.2055	0.000858809	CDKN1A, NOTCH1, SLC1A1, SLC2A1, PTTG1IP, NDRG1, ACTB, RELA, HERPUD1, SESN1, UCP2, RACK1, PMAIP1, APOD, CCN2, MAP3K6, XDH, SASH1, TRP53INP1, RALBP1, GCH1, DAPK1, FZD4, HIPK1, EEF2, HIPK3, NET1, ACER2, RGCC, RNF103, SHLD1, DDIT4, PMP22, FAS, AQP11, ACKR3, ANGPTL4, RPL26, SERINC3, TPT1, BCL2L1	238	1987	19632	1.70205	0.975563	0.0222159	0.0206988	5.59431
			GO:0034329~cell junction assembly	16	6.32411	6.70047e-07	MACF1, HEG1, FAM107A, FN1, RHOC, HIPK1, ACTB, ACTG1, GJC1, GJA1, PMP22, PKP4, APOD, ESAM, FERMT2, VCL	238	260	19632	5.07615	0.00289042	8.2703e-05	7.70554e-05	13.6637
			GO:0005912~adherens junction	20	7.90514	2.55485e-07	ACTR3, BCAR3, SYNM, NOTCH1, FAM107A, NDRG1, ACTB, ACTG1, GJA1, CCDC85A, ZYX, MYH9, PKP4, ITGA6, ESAM, PDLIM5, FERMT2, CYTH1, VCL, LIMS2	223	346	16406	4.25257	0.000121348	3.03389e-05	2.74008e-05	15.1554
			GO:0006461~protein complex assembly	28	11.0672	0.000853071	ARPC1B, FAM107A, TNFAIP1, MT-ND2, RASIP1, MT-ND1, RAP1B, MAT2A, TMSB4X, RACK1, LRRC8A, WASF2, ACTR3, SMAD1, FN1, RHOC, CLIP1, COX7A2L, ARPC3, CDC42EP3, FAS, AQP11, ESAM, MT-CO3, KCTD12, SLC25A33, FERMT2, PICALM	238	1162	19632	1.98765	0.974949	0.0222004	0.0206844	5.59531
			GO:0051094~positive regulation of developmental process	41	16.2055	2.30903e-05	RPL4, MACF1, NOTCH1, CEBPD, NOTCH4, GIMAP5, LRP8, RELA, GJA1, TMSB4X, ENC1, GCNT2, PLXNA2, RACK1, LRRC8A, CCN2, APOE, ADAMTS9, CLIC1, SASH1, ACTR3, SMAD1, RALBP1, ANGPT2, ZHX3, TNFRSF12A, INSR, ZBTB16, FN1, NET1, EEF1A1, CLIP1, RGCC, SHLD1, ITGA6, ASB4, VIM, FERMT2, LIMS2, PICALM, ADGRL3	238	1674	19632	2.0203	0.0949374	0.00117502	0.00109479	9.83514
		Down	GO:0008219~cell death	56	34.1463	1.85478e-15	BTG2, BTG1, TFRC, THRA, SLC40A1, HSPB1, HBA-A1, ENO1, ETS1, FOXQ1, ZFP36, MECOM, TNFSF10, KDR, IER3, EDN1, SEMA6A, DUSP1, SLC39A10, FOS, AXIN2, DYNLL1, RHOB, FOXP1, TIAM1, PLSCR2, PELI1, ATF3, USP53, ANP32A, LEF1, NDNF, CRIP1, ZFP36L1, HDAC7, TGFB2, JUN, CDK19, MAP3K1, PLK2, CAV1, MT1, AP2B1, KLF4, TBX3, DNAJA1, NR4A1, SLC6A6, SON, CXCL12, KITL, ID3, TEK, HSPA1B, YPEL3, HSPA1A	151	2302	19632	3.16279	7.93265e-12	7.79566e-12	6.88496e-12	37.0797
			GO:0070887~cellular response to chemical stimulus	62	37.8049	5.02801e-11	TFRC, THRA, SLC40A1, HSPB1, ENO1, ETS1, ZFP36, GRB14, KDR, JUNB, 9930111J21RIK2, EDN1, SEMA6A, GBP7, DUSP1, LMO2, FOS, DYNLL1, RHOB, FOXP1, CLDN5, TIAM1, PLSCR2, SRARP, ATF3, IFNAR1, CALCRL, ABHD2, LEF1, PDGFB, NDNF, PRR5L, CRIP1, ZFP36L1, FUT8, PRDM16, HES1, SLC38A2, TGFB2, JUN, CDK19, MAP3K1, JUND, JUP, IL10RB, CAV1, RDX, ISG15, MT1, KLF4, IIGP1, KLF2, DNAJA1, NR4A1, CXCL12, ID2, ID3, FOSB, ALP…	151	3513	19632	2.29457	2.11327e-07	1.3208e-08	1.1665e-08	26.3532
			GO:0001568~blood vessel development	33	20.122	3.88654e-15	BTG1, CALCRL, LEF1, PDGFB, HSPB1, NDNF, PRICKLE1, ETS1, ELK3, ZFP36L1, HDAC7, ADAMTS1, KDR, HES1, JUNB, GLUL, JUN, EDN1, TGFB2, SEMA6A, JUP, PLK2, CAV1, AP2B1, KLF4, TBX3, KLF2, RHOB, CLDN5, NR4A1, CXCL12, AMOTL2, TEK	151	777	19632	5.5218	1.63319e-11	8.16757e-12	7.21342e-12	37.0125
			GO:0033554~cellular response to stress	41	25	6.84606e-09	BTG2, HSPB1, NDNF, PRR5L, ENO1, CRIP1, ETS1, ZFP36L1, ZFP36, FUT8, MECOM, SLC38A2, GLUL, IER3, JUN, EDN1, TGFB2, MAP3K1, CBX3, DUSP1, PLK2, CAV1, TNFRSF19, CBX1, FOS, AXIN2, KLF4, TBX3, MTSS1, KLF2, RHOB, FOXP1, DNAJA1, TIAM1, CXCL12, ID2, ATF3, HSPA1B, TNRC6A, YPEL3, HSPA1A	151	1987	19632	2.68271	2.87736e-05	6.39422e-07	5.64724e-07	20.756
			GO:0009966~regulation of signal transduction	52	31.7073	1.93226e-08	TFRC, THRA, HSPB1, ENO1, RGS3, MECOM, GRB14, ZIC2, TNFSF10, KDR, IER3, PHACTR4, EDN1, SEMA6A, DUSP1, TNFRSF19, SLC39A10, AXIN2, FOXP1, TIAM1, PLSCR2, SRARP, PELI1, ATF3, LEF1, PDGFB, PRR5L, PRICKLE1, SLC7A1, HDAC7, SLC9A3R2, SNX3, STK38, PRDM16, HES1, TGFB2, AFAP1L2, JUN, MAP3K1, IL10RB, CAV1, ISG15, KLF4, KLF2, DNAJA1, CXCL12, KITL, LPAR6, NOTUM, TEK, HSPA1B, HSPA1A	151	3065	19632	2.20577	8.12094e-05	1.47659e-06	1.3041e-06	19.5485
			GO:0009893~positive regulation of metabolic process	65	39.6341	1.10265e-10	BTG2, TFRC, THRA, SLC40A1, ENO1, ETS1, ETS2, ELK3, ZFP36, MECOM, ZIC2, TNFSF10, KDR, DIP2B, JUNB, IER3, EDN1, LMO2, TNFRSF19, EBF1, SLC39A10, LMO7, FOS, ACSL3, AXIN2, FOXP1, CLDN5, TIAM1, PELI1, ATF3, IFNAR1, LEF1, PDGFB, PRR5L, PRICKLE1, ZFP36L1, PRDM16, TRA2A, HES1, SLC38A2, TGFB2, AFAP1L2, JUN, MAP3K1, JUND, LRRN3, JUP, IL10RB, PLK2, CAV1, RDX, KLF4, TBX3, KLF2, NR4A1, H1F0, CXCL12, KITL, ID2,…	151	3875	19632	2.18087	4.63443e-07	2.29498e-08	2.02687e-08	25.5562
			GO:0071363~cellular response to growth factor stimulus	22	13.4146	1.67958e-07	EDN1, TGFB2, JUN, MAP3K1, SEMA6A, CAV1, RDX, LEF1, PDGFB, HSPB1, NDNF, FOS, KLF4, ZFP36L1, CLDN5, NR4A1, ZFP36, FUT8, PRDM16, KDR, HES1, TEK	151	728	19632	3.92897	0.000705678	9.28851e-06	8.20342e-06	16.8953
			GO:0009966~regulation of signal transduction	52	31.7073	1.93226e-08	TFRC, THRA, HSPB1, ENO1, RGS3, MECOM, GRB14, ZIC2, TNFSF10, KDR, IER3, PHACTR4, EDN1, SEMA6A, DUSP1, TNFRSF19, SLC39A10, AXIN2, FOXP1, TIAM1, PLSCR2, SRARP, PELI1, ATF3, LEF1, PDGFB, PRR5L, PRICKLE1, SLC7A1, HDAC7, SLC9A3R2, SNX3, STK38, PRDM16, HES1, TGFB2, AFAP1L2, JUN, MAP3K1, IL10RB, CAV1, ISG15, KLF4, KLF2, DNAJA1, CXCL12, KITL, LPAR6, NOTUM, TEK, HSPA1B, HSPA1A	151	3065	19632	2.20577	8.12094e-05	1.47659e-06	1.3041e-06	19.5485
			GO:0009605~response to external stimulus	49	29.878	4.77876e-07	BTG2, TFRC, HSPB1, HBA-A1, ETS1, ZFP36, MECOM, ZIC2, KDR, HMCN1, GLUL, IER3, EDN1, SEMA6A, GBP7, DUSP1, FOS, ACSL3, FOXP1, TIAM1, PLSCR2, PELI1, ATF3, IFNAR1, CALCRL, USP53, LEF1, PDGFB, SNX3, SLC38A2, TGFB2, JUN, CDK19, MAP3K1, JUND, JUP, IL10RB, ST13, CAV1, ISG15, KLF4, IIGP1, NR4A1, CXCL12, KLHL6, ID2, FOSB, ALPL, TNRC6A	151	3083	19632	2.06638	0.0020065	2.0922e-05	1.84779e-05	15.7238
			GO:0034097~response to cytokine	24	14.6341	3.59517e-05	EDN1, JUN, GBP7, TFRC, DUSP1, IL10RB, CAV1, LEF1, PDGFB, ISG15, FOS, ENO1, KLF4, ETS1, KLF2, IIGP1, ZFP36L1, FOXP1, ZFP36, CXCL12, HSPA1B, 9930111J21RIK2, IFNAR1, HSPA1A	151	1190	19632	2.62212	0.140245	0.000782927	0.000691464	10.4981
