## Supplementary material for "Safe focused ultrasound-mediated blood-brain barrier opening is driven primarily by transient reorganization of tight junctions": Table 6

### Sheet: Sheet1
Dataset S5 - Artery Gene Ontology terms 1 and 72 hours after 450 and 750 kPa FUS.
Timepoint	Pressure (kPa)	Up/Down	Term	Count	%	PValue	Genes	List Total	Pop Hits	Pop Total	Fold Enrichment	Bonferroni	Benjamini	FDR	-Log2FDR
1 hr	450	Up	GO:0032774~RNA biosynthetic process	44	32.1168	2.80987e-13	PPP1R15A, CSRNP1, CEBPB, BTG2, DDX5, NOTCH1, CEBPD, LITAF, CIART, ING2, ZFP36, RASD1, S1PR1, HES1, CCNL1, SKIL, JUNB, KDM6B, KLF10, TSC22D1, FZD4, FOXF1, TSC22D3, IFRD1, ARID5A, KLF4, SMAD6, KLF3, FOSL2, NFKBIA, PER1, NR4A1, RGCC, TCIM, ERCC1, KLF9, MAFF, PDCD4, TXNIP, SIK1, MAFK, ATF3, CD200, PICALM	129	3895	39123	3.426	1.02086e-09	1.5705e-11	1.31329e-11	36.148
			GO:0031400~negative regulation of protein modification process	15	10.9489	3.24904e-08	PPP1R15A, PTPRR, CDKN1A, DUSP1, DUSP8, SMAD6, KLF4, ACTB, DUSP6, PER1, PDCD4, TIMP3, SPRY1, FBXO7, ATF3	129	650	39123	6.99875	0.000118031	7.1107e-07	5.94613e-07	20.6815
		Down	GO:0046034~ATP metabolic process	15	4.6875	2.61195e-08	GADD45GIP1, HSPA8, MT-ND4, TPI1, UQCC2, MT-CO1, PARK7, MT-ND2, MT-ND3, MT-ATP6, PFKL, LDHA, MT-CO2, MT-CYTB, MT-CO3	291	278	39123	7.25413	0.000118106	9.22754e-07	8.14399e-07	20.2278
			GO:0006606~protein import into nucleus	8	2.5	0.00138069	HSPA8, XBP1, HSP90AB1, FAM89B, THRA, ADAR, PHIP, PRICKLE1	291	221	39123	4.86673	0.998065	0.0146905	0.0129654	6.26918
	750	Up	GO:0051270~regulation of cellular component movement	35	14.4628	9.10494e-15	ACVRL1, MACF1, PTPRR, CLIC4, SPARC, CD81, ATP5A1, STC1, PTN, ACTG1, GNAI2, ATP5B, DDRGK1, ADAMTS1, TMSB4X, PLXNA2, RACK1, ADAMTS9, SASH1, TRP53INP1, EGFL7, FZD4, DUSP1, FOXF1, MSN, RHOC, RHOA, RGCC, ARPC2, DLC1, NINJ1, VIM, FERMT2, BCAR1, EPHA2	229	1154	39123	5.18154	3.82816e-11	5.71437e-13	4.62721e-13	40.9749
			GO:0032774~RNA biosynthetic process	55	22.7273	1.23639e-09	ACVRL1, CSRNP1, CD81, WWC2, YBX1, LITAF, RPS14, ING2, HINT1, TMSB4X, TRP53INP1, KDM6B, PRKCH, TCF15, NFKBIL1, RPL23, IFRD1, NME2, ARID5A, SSU72, RHOA, IFI27, TXNIP, SIK1, ATF3, DDX5, RPL11, CIART, PURB, RASD1, IRAK2, DDRGK1, RPS3, SF3B1, PRNP, SMAD1, JUND, FZD4, FOXF1, ZBTB16, SMAD6, KLF3, NFKBIA, NR4A1, PER1, KLF7, RGCC, TCIM, ERCC1, ID1, KLF9, MAFF, NOSTRIN, HNRNPD, MAFK	229	3895	39123	2.41241	5.19902e-06	3.15093e-08	2.55147e-08	25.2241
			GO:0030055~cell-substrate junction	9	3.71901	0.000117796	ARPC2, DLC1, PXN, MSN, ACTB, FERMT2, BCAR1, ACTG1, EPHA2	225	213	32723	6.14516	0.0569783	0.000994281	0.000804609	10.2794
			GO:1901343~negative regulation of vasculature development	7	2.89256	0.000242785	SPARC, RGCC, ADAMTS1, PTN, ADAMTS9, RHOA, EPHA2	229	148	39123	8.0804	0.639778	0.00210064	0.00170099	9.19941
			GO:0008324~cation transmembrane transporter activity	8	3.30579	0.117802	MT-ATP6, ATP5B, COX4I1, ATP5A1, MT-CYTB, MT-CO3, ATP6V0C, COX5A	227	640	35411	1.94994	1	0.433512	0.374274	1.41783
		Down	GO:0001944~vasculature development	39	9.72569	1.95427e-15	BTG1, CALCRL, EPAS1, LRP5, PDGFB, PIK3R3, PRICKLE1, PIK3C2A, ELK3, ZFP36L1, HDAC7, DLL4, TMEM100, CDH5, GJA1, SOX18, ADGRA2, S1PR1, GLUL, EPHB4, CARD10, XBP1, TGFB2, JAG1, JUP, PLK2, MRTFB, AP2B1, EPN2, TJP1, CLDN5, CXCL12, AMOTL2, PRKD2, TCF4, TEK, RECK, JCAD, NFE2L2	373	832	39123	4.9166	1.06395e-11	1.48636e-13	1.25213e-13	42.8607
			GO:0010631~epithelial cell migration	20	4.98753	4.18982e-10	CARD10, TGFB2, JUP, PLK2, PDGFB, PIK3R3, PIK3C2A, HDAC7, FOXP1, DLL4, CDH5, SOX18, ADGRA2, PRKD2, TEK, PFN1, GLUL, EPHB4, JCAD, NFE2L2	373	324	39123	6.47453	2.23066e-06	1.3855e-08	1.16716e-08	26.3524
			GO:0002790~peptide secretion	14	3.49127	0.000837248	SREBF1, TGFB2, UQCC2, LRP5, GOLPH3L, DYNLL1, GJA1, DNM1L, GLUL, LLGL1, PPID, NADK, CD200, RAPGEF4	373	484	39123	3.03393	0.98843	0.00784773	0.00661102	7.24091
			GO:0030833~regulation of actin filament polymerization	8	1.99501	0.0020569	NCKAP1, ACTR2, MAP3K1, RDX, MYADM, PFN1, TMSB10, NCK1	373	185	39123	4.53567	0.999983	0.0171376	0.0144369	6.11409
72 hrs	450	Up	GO:0042326~negative regulation of phosphorylation	14	7.44681	7.54799e-07	CDKN1A, DUSP1, RANBP9, HSPB1, SMAD6, KLF4, CBFA2T3, ACTB, RASIP1, PIK3IP1, RAPGEF1, PDCD4, TIMP3, XDH	179	513	39123	5.96472	0.00299207	1.75237e-05	1.47517e-05	16.0488
			GO:2001141~regulation of RNA biosynthetic process	38	20.2128	5.26215e-06	CSRNP1, NOTCH1, JADE2, LITAF, RPS14, RASD1, IRAK2, MCF2L, S1PR1, HES1, TRP53INP1, SMAD1, ZHX3, FZD4, ANXA3, CAVIN2, TSC22D3, ZBTB16, IRF2BP2, KLF4, HIPK1, SMAD6, KLF3, CBFA2T3, NFKBIA, RGCC, TCIM, TRPV4, ERCC1, KLF9, ID1, MAFF, PDCD4, NOSTRIN, TXNIP, SIK1, MAFK, LPIN2	179	3753	39123	2.21301	0.0206741	9.25205e-05	7.7885e-05	13.6483
			GO:0010631~epithelial cell migration	10	5.31915	1.94159e-05	NOTCH1, RGCC, GPX1, ANXA3, HSPB1, STC1, MYH9, KLF4, ADAMTS9, SASH1	179	324	39123	6.74581	0.0741858	0.000283386	0.000238558	12.0334
			GO:0030055~cell-substrate junction	9	4.78723	1.3534e-05	DST, TRPV4, FAM107A, MYH9, SORBS1, ACTB, FERMT2, LIMS2, ACTG1	166	213	32723	8.32929	0.00570856	0.000248908	0.000188887	12.3702
		Down	GO:0050657~nucleic acid transport	13	1.99693	2.67165e-05	EIF5A, RFTN2, SSB, ALYREF, HNRNPU, PHAX, THOC2, ZFP36L1, HHEX, SFPQ, XPO1, POLR2D, QK	603	181	39123	4.65993	0.164946	0.000299429	0.000241824	12.0138
	750	Up	GO:0006606~protein import into nucleus	8	2.67559	0.00122547	NFKBIA, CDKN1A, NOTCH1, RBPMS, TMSB4X, CFL1, TXNIP, PTTG1IP	285	221	39123	4.96918	0.996995	0.00954072	0.00786666	6.99003
			GO:0007044~cell-substrate junction assembly	5	1.67224	0.00639915	MACF1, CFL1, FAM107A, FERMT2, ACTG1	285	101	39123	6.79573	1	0.0387054	0.031914	4.96967
		Down	GO:0001944~vasculature development	46	11.9171	1.24793e-21	NRP1, COL18A1, BTG1, CALCRL, EPAS1, LEF1, PDGFB, PIK3R3, PRICKLE1, RBPJ, PIK3C2A, ETS1, ELK3, AMOT, HDAC7, EFNB2, HEY1, KDR, GLUL, JUN, MEF2C, EDN1, TGFB2, JUP, STAT1, UNC5B, PLK2, CAV1, MRTFB, ATP2B4, VEGFC, AP2B1, TBX3, EPN2, SMAD7, TGFBR2, TJP1, CLDN5, CXCL12, RAPGEF2, AMOTL2, TEK, RECK, JCAD, HBEGF, NFE2L2	360	832	39123	6.00847	6.98469e-18	3.03682e-19	2.46657e-19	61.8141
			GO:0048858~cell projection morphogenesis	22	5.69948	4.36396e-06	NRP1, EPHA4, MEF2C, EDN1, TGFB2, AUTS2, EDN3, UNC5B, LIFR, CLU, FOXP1, EFNB2, DNM3, ZEB2, ABLIM1, MARCKS, CXCL12, DPYSL2, CAPRIN1, KDR, RAPGEF2, DIP2B	360	723	39123	3.30685	0.0241293	6.27894e-05	5.09989e-05	14.2592
			GO:0051223~regulation of protein transport	17	4.40415	0.000290196	TGFB2, JUP, THRA, VEGFC, CACNA1D, ACSL3, DYNLL1, SYT7, DNAJA1, SNX3, XPO1, MYO18A, TOMM7, TEK, GLUL, GBP4, RAPGEF4	360	633	39123	2.9186	0.802983	0.00255784	0.00207753	8.91091
