## Supplementary material for "Safe focused ultrasound-mediated blood-brain barrier opening is driven primarily by transient reorganization of tight junctions": Table 7

### Sheet: Sheet1
Dataset S6 - Vein Gene Ontology terms 1 and 72 hours after 450 and 750 kPa FUS.
Timepoint	Pressure (kPa)	Up/Down	Term	Count	%	PValue	Genes	List Total	Pop Hits	Pop Total	Fold Enrichment	Bonferroni	Benjamini	FDR	-Log2FDR
1 hr	450	Up	GO:0001568~blood vessel development	15	17.8571	4.94083e-10	TNFRSF12A, TIPARP, FOXF1, SMAD6, KLF4, APOLD1, CLDN5, NR4A1, RGCC, ADAMTS1, S1PR1, HES1, CCN1, SOS1, SASH1	79	787	39123	9.4389	1.35725e-06	2.76989e-08	2.34236e-08	25.3475
			GO:2001141~regulation of RNA biosynthetic process	28	33.3333	1.49167e-09	CSRNP1, CEBPB, BTG2, ING2, RASD1, S1PR1, HES1, CCNL1, CCN1, SKIL, KDM6B, FOXF1, TSC22D3, ARID5A, KLF4, SMAD6, NFKBIA, PER1, NR4A1, RGCC, TCIM, KLF9, MAFF, TXNIP, SIK1, MAFK, SOS1, ATF3	79	3753	39123	3.69475	4.09761e-06	6.11585e-08	5.17187e-08	24.2047
			GO:0051270~regulation of cellular component movement	12	14.2857	1.79083e-05	CLDN5, PTPRR, RGCC, ADAMTS1, DUSP1, FOXF1, DLC1, S1PR1, CCN1, KLF4, SASH1, FERMT2	79	1154	39123	5.14968	0.048004	0.0002733	0.000231116	12.0791
			GO:0023056~positive regulation of signaling	15	17.8571	5.5907e-05	TNFRSF12A, PLAUR, AKAP12, ING2, UBB, TCIM, MAL, TIMP3, HES1, CCN1, SOS1, SKIL, ATF3, FERMT2, SASH1	79	2076	39123	3.57824	0.142369	0.000749154	0.000633522	10.6243
		Down	GO:0046034~ATP metabolic process	5	6.41026	0.00175677	HSPA8, PFKL, MT-CO3, MT-ND3, IER3	73	278	39123	9.63906	0.978958	0.0410411	0.0380508	4.71593
			GO:0006606~protein import into nucleus	4	5.12821	0.00796462	HSPA8, NXT1, THRA, PRICKLE1	73	221	39123	9.70012	1	0.0915723	0.0849004	3.55809
	750	Up	GO:0006412~translation	53	32.3171	1.57744e-48	EIF4A1, RPL30, RPL3, RPL32, RPLP1, RPLP0, RPL10A, RPL8, BZW1, RPL7, RPS4X, RBM3, RPS15, RPS14, RPS16, RPL18A, RPS19, RPS18, RACK1, RPS11, RPS13, RPS12, RPS9, RPS7, RPL21, RPS8, RPS5, RPL23, RPS6, CIRBP, RPL13A, RPSA, SRP9, RPL26, RPL29, GAPDH, RPL28, RPL12, RPL11, RPL14, RPS3, RPL13, RPS2, RPL15, RPL17, RPL19, NPM1, EEF2, EIF1, RPS3A1, RPL27A, RPS20, VIM	158	783	39123	16.7606	5.42639e-45	5.42639e-45	4.55249e-45	147.3
			GO:0032774~RNA biosynthetic process	34	20.7317	2.76074e-05	CSRNP1, RPL11, LITAF, ICAM1, PURB, RPS14, RASD1, TMSB4X, RPS3, APOE, SKIL, SF3B1, KDM6B, SMAD1, NPM1, FOXF1, ZBTB16, RPL23, IFRD1, ARID5A, NME2, KLF3, NFKBIA, PSMA6, KLF7, RGCC, SUB1, KLF9, ID1, MAFF, NOSTRIN, MAFK, SLC25A33, ATF3	158	3895	39123	2.16146	0.0906006	0.000456585	0.000383053	11.3502
			GO:0015031~protein transport	17	10.3659	0.00219289	BTF3, NPM1, CDKN1A, RPL11, PTTG1IP, GABARAP, SRP9, NFKBIA, RPS15, KLF7, ARPC2, PABPN1, TMSB4X, UCP2, RACK1, PIM3, APOE	158	1778	39123	2.36751	0.999475	0.0181772	0.0152499	6.03506
		Down	GO:0001944~vasculature development	20	7.75194	7.694e-07	SEMA6A, CFH, STAT1, LEF1, WNT5A, PDGFB, IL6RA, PRICKLE1, JMJD8, ZFP36L1, HDAC7, ELK3, TJP1, CDH5, CXCL12, SOX18, AGO1, RIN2, EPHB4, JCAD	235	832	39123	4.00194	0.00333823	2.49538e-05	2.18877e-05	15.4795
72 hrs	450	Up	GO:0051270~regulation of cellular component movement	11	11.9565	0.000269786	CLIC4, RGCC, FAM107A, S1PR1, PLXNA2, FAS, CCN1, SASH1, FERMT2, TRP53INP1, ACTG1	89	1154	39123	4.19014	0.50498	0.00622179	0.00562253	7.47456
			GO:0023014~signal transduction by protein phosphorylation	9	9.78261	0.000563649	AKAP12, RANBP9, TIMP3, FAS, CCN1, MAP3K6, XDH, SASH1, FERMT2	89	828	39123	4.77809	0.769909	0.0111278	0.010056	6.6358
			GO:0034329~cell junction assembly	4	4.34783	0.0216789	FAM107A, HIPK1, FERMT2, ACTG1	89	263	39123	6.68569	1	0.163281	0.147554	2.76068
		Down	GO:0032774~RNA biosynthetic process	42	21.2121	2.56468e-07	RARG, ELOF1, THRA, TFRC, CITED2, LEF1, CITED4, PDGFB, SLC40A1, MED19, DPY30, ZFP608, MOSPD1, PRICKLE1, NR3C1, ETS1, ETS2, TRIM8, ABLIM1, RXRA, ZIC2, SOX18, CCDC85B, PRDM16, NAMPT, KDR, POLR2H, GTF2I, AFAP1L2, JUN, TGFB2, CAVIN1, TAF12, CAV1, CNBP, LMO2, FOXP1, PLSCR1, NFIC, FOSB, PFN1, IFNAR1	179	3895	39123	2.35679	0.00107403	8.52859e-06	7.19536e-06	17.0845
			GO:0001936~regulation of endothelial cell proliferation	8	4.0404	1.60478e-05	EGFL7, JUN, CXCL12, CAV2, CAV1, KDR, PDGFB, EMC10	179	174	39123	10.0489	0.0650298	0.000292348	0.000246647	11.9853
			GO:0051223~regulation of protein transport	13	6.56566	3.67266e-05	TGFB2, SLC16A1, THRA, UQCC2, DYNLL1, SYT7, CHCHD4, DNAJA1, SNX3, TIAM1, PFKL, BSG, VPS28	179	633	39123	4.48868	0.142631	0.000582895	0.000491774	10.9897
	750	Up	GO:0023056~positive regulation of signaling	22	14.6667	1.81478e-05	TNFRSF12A, RPS7, RPL23, RPL11, RHOA, GNAI2, AKAP12, NET1, RPS3, GNAS, MAL, TIMP3, FAS, RPS20, MAP3K6, SOS1, CALM1, PPIA, FERMT2, SASH1, RPS12, TRP53INP1	142	2076	39123	2.91971	0.0522319	0.000406401	0.00035237	11.4706
			GO:0051272~positive regulation of cellular component movement	9	6	0.00248309	GPI1, SPARC, TMSB4X, S1PR1, SASH1, RHOA, FERMT2, GNAI2, ACTG1	142	647	39123	3.8325	0.999357	0.0245486	0.0212848	5.55403
		Down	GO:0001568~blood vessel development	22	17.1875	2.78244e-14	EDN1, TGFB2, JUN, BTG1, SEMA6A, JUP, STAT1, CITED2, CAV1, PDGFB, NDNF, PRICKLE1, KLF4, ETS1, TBX3, ZFP36L1, HDAC7, CLDN5, CXCL12, KDR, AMOTL2, TEK	119	787	39123	9.19037	1.0946e-10	3.41544e-12	2.79287e-12	38.3814
			GO:0030055~cell-substrate junction	8	6.25	9.66151e-06	LIMA1, SYNPO2, CAV1, RDX, SORBS2, TEK, PHLDB2, SHROOM4	114	213	32723	10.781	0.00386679	0.000439854	0.000376234	11.3761
			GO:0016055~Wnt signaling pathway	8	6.25	0.000441978	EDN1, DDX3X, THRA, CAV1, AMOTL2, PRICKLE1, KLF4, APCDD1	119	449	39123	5.85772	0.82386	0.00386657	0.00316177	8.30505
