## Supplementary material for "Safe focused ultrasound-mediated blood-brain barrier opening is driven primarily by transient reorganization of tight junctions": Table 8

### Sheet: Sheet1
Dataset S7 - Capillary Gene set enrichment analysis data 1 and 72 hours after 450 and 750 kPa FUS.
Pressure	Comparison	Up/Down	Name	Size	ES	NES	NOM p-val	FDR q-val	FWER p-val	Rank at Max	Leading Edge
450	Control vs. 450	Up	Inflammation	768	0.670411	1.1141	0.220482	1	0.983	474	tags=6%, list=3%, signal=6%
			Cell-cell adhesion	711	0.632024	1.0456	0.382212	1	0.999	420	tags=4%, list=2%, signal=4%
			Endothelial-to-mesenchymal transition	517	0.635911	1.02385	0.433121	1	0.999	414	tags=7%, list=2%, signal=7%
			Apoptosis	416	0.641508	1.01894	0.446072	1	1	396	tags=6%, list=2%, signal=6%
			Angiogenesis	248	0.524023	0.797658	0.864904	1	1	469	tags=8%, list=3%, signal=8%
			Endothelial cell migration	188	0.527528	0.781833	0.8625	1	1	415	tags=7%, list=2%, signal=8%
			Blood-brain barrier	253	0.491228	0.748665	0.925758	1	1	413	tags=16%, list=2%, signal=16%
			Endothelial cell proliferation	125	0.472123	0.683256	0.976068	0.996518	1	415	tags=6%, list=2%, signal=7%
		Down	Extracellular matrix	487	-0.52507	-0.946094	0.532468	1	0.943	571	tags=7%, list=3%, signal=7%
			Transporter	962	-0.466835	-0.898791	0.798507	1	0.973	976	tags=7%, list=5%, signal=7%
	1hr vs 72hrs	Up	Transporter	962	0.471693	0.830268	0.959872	1	1	398	tags=3%, list=2%, signal=3%
			Endothelial-to-mesenchymal transition	517	0.468976	0.780662	0.973166	0.939486	1	377	tags=5%, list=2%, signal=5%
		Down	Canonical wnt signaling	494	-0.822761	-1.399	0.0212264	0.153523	0.074	859	tags=9%, list=5%, signal=9%
			Non-canonical wnt signaling	172	-0.929919	-1.37413	0.036	0.166026	0.152	934	tags=21%, list=5%, signal=22%
			Tgfb signaling	301	-0.80841	-1.2866	0.103004	0.384122	0.439	699	tags=10%, list=4%, signal=10%
			Extracellular matrix	487	-0.662559	-1.11583	0.223982	0.681703	0.887	486	tags=7%, list=3%, signal=7%
			Inflammation	768	-0.538981	-0.970809	0.492308	0.91303	0.99	822	tags=7%, list=5%, signal=7%
			Endothelial cell migration	188	-0.654529	-0.962297	0.533074	0.848245	0.993	856	tags=12%, list=5%, signal=12%
			Cell-cell adhesion	711	-0.482242	-0.858736	0.865079	1	1	640	tags=6%, list=4%, signal=6%
			Apoptosis	416	-0.512076	-0.843527	0.815166	0.990866	1	822	tags=16%, list=5%, signal=16%
			Blood-brain barrier	253	-0.533839	-0.837387	0.744681	0.936692	1	508	tags=21%, list=3%, signal=21%
			Angiogenesis	248	-0.531098	-0.819556	0.795407	0.91027	1	420	tags=7%, list=2%, signal=7%
			Endothelial cell proliferation	125	-0.542558	-0.754852	0.861933	0.952362	1	378	tags=8%, list=2%, signal=8%
750	Control vs. 750	Up	Cell-cell adhesion	711	0.685775	1.00143	0.51127	1	1	669	tags=8%, list=4%, signal=8%
			Inflammation	768	0.671239	0.978978	0.586956	1	1	837	tags=8%, list=5%, signal=8%
			Extracellular matrix	487	0.657514	0.945088	0.633047	1	1	620	tags=8%, list=3%, signal=8%
			Transporter	962	0.644241	0.941885	0.685598	1	1	811	tags=6%, list=5%, signal=6%
			Blood-brain barrier	253	0.618138	0.852734	0.770529	1	1	566	tags=21%, list=3%, signal=21%
			Apoptosis	416	0.581045	0.827744	0.825806	1	1	813	tags=11%, list=5%, signal=11%
			Endothelial-to-mesenchymal transition	517	0.563496	0.808303	0.880214	1	1	674	tags=8%, list=4%, signal=8%
			Endothelial cell migration	188	0.537795	0.736105	0.892683	1	1	839	tags=16%, list=5%, signal=17%
			Non-canonical wnt signaling	172	0.543053	0.730689	0.908323	1	1	653	tags=5%, list=4%, signal=5%
			Angiogenesis	248	0.515891	0.717125	0.930716	1	1	669	tags=12%, list=4%, signal=12%
			Canonical wnt signaling	494	0.485252	0.698832	0.965848	0.964421	1	860	tags=8%, list=5%, signal=8%
		Down	Tgfb signaling	301	-0.694643	-1.22978	0.0549451	0.292986	0.143	283	tags=8%, list=2%, signal=8%
			Endothelial cell proliferation	125	-0.554765	-0.884746	0.65445	1	0.73	245	tags=7%, list=1%, signal=7%
			Notch signaling	253	-0.505977	-0.879491	0.728972	0.758993	0.738	357	tags=7%, list=2%, signal=7%
	1hr vs 72hrs	Up	Transporter	962	0.628034	1.11586	0.19	1	0.972	914	tags=7%, list=5%, signal=7%
			Extracellular matrix	487	0.536909	0.880753	0.683274	1	1	790	tags=9%, list=4%, signal=9%
			Cell-cell adhesion	711	0.470523	0.806338	0.932149	1	1	1031	tags=9%, list=6%, signal=9%
			Blood-brain barrier	253	0.532227	0.801534	0.813131	0.867267	1	471	tags=19%, list=3%, signal=19%
		Down	Tgfb signaling	301	-0.893795	-1.47719	0.00243902	0.00418889	0.003	282	tags=9%, list=2%, signal=9%
			Canonical wnt signaling	494	-0.750422	-1.31822	0.0216216	0.220475	0.212	419	tags=6%, list=2%, signal=6%
			Notch signaling	253	-0.79751	-1.29962	0.0647482	0.182708	0.258	358	tags=6%, list=2%, signal=6%
			Apoptosis	416	-0.711881	-1.22758	0.0859375	0.316784	0.512	340	tags=8%, list=2%, signal=8%
			Endothelial cell migration	188	-0.744542	-1.17285	0.203837	0.340255	0.68	333	tags=9%, list=2%, signal=9%
			Endothelial-to-mesenchymal transition	517	-0.639237	-1.13077	0.172152	0.38975	0.797	326	tags=7%, list=2%, signal=7%
			Vegf signaling	542	-0.635915	-1.12462	0.197561	0.355982	0.812	298	tags=5%, list=2%, signal=5%
			Non-canonical wnt signaling	172	-0.721279	-1.12267	0.272237	0.320953	0.818	221	tags=3%, list=1%, signal=3%
			Endothelial cell proliferation	125	-0.733823	-1.07969	0.355438	0.379006	0.897	299	tags=8%, list=2%, signal=8%
			Inflammation	768	-0.572272	-1.04971	0.31738	0.411162	0.935	389	tags=5%, list=2%, signal=5%
			Angiogenesis	248	-0.644271	-1.03631	0.379404	0.404094	0.946	299	tags=8%, list=2%, signal=8%
450 vs 750	72 hrs	Up	Extracellular matrix	487	0.87618	1.27132	0.0740181	0.308974	0.427	711	tags=7%, list=4%, signal=7%
			Transporter	962	0.756745	1.22422	0.130246	0.36196	0.741	1084	tags=9%, list=6%, signal=9%
			Antigen processing & presentation	468	0.808438	1.18848	0.202985	0.396515	0.904	1101	tags=15%, list=6%, signal=16%
			Non-canonical wnt signaling	172	0.83737	1.09019	0.418508	0.657704	0.998	1084	tags=24%, list=6%, signal=25%
			Blood-brain barrier	253	0.76699	1.03783	0.472384	0.6453	1	709	tags=15%, list=4%, signal=16%
			Tip cells	103	0.818973	1.01289	0.6	0.585656	1	657	tags=33%, list=4%, signal=34%
			Cell-cell adhesion	711	0.557718	0.864138	0.708527	0.729707	1	1077	tags=9%, list=6%, signal=9%
		Down	Tgfb signaling	301	-0.854584	-1.36766	0.00946372	0.101766	0.051	126	tags=5%, list=1%, signal=5%
			Notch signaling	253	-0.853746	-1.36286	0.0207612	0.0565842	0.057	45	tags=2%, list=0%, signal=2%
			Apoptosis	416	-0.717885	-1.20762	0.103659	0.40638	0.492	213	tags=5%, list=1%, signal=5%
			Endothelial-to-mesenchymal transition	517	-0.678875	-1.17061	0.146067	0.43352	0.606	172	tags=4%, list=1%, signal=4%
			Inflammation	768	-0.610945	-1.0972	0.188088	0.588464	0.792	101	tags=2%, list=1%, signal=2%
			Canonical wnt signaling	494	-0.583861	-0.995201	0.441358	0.742604	0.935	82	tags=1%, list=0%, signal=1%
			Endothelial cell proliferation	125	-0.678023	-0.969384	0.557692	0.72492	0.951	179	tags=5%, list=1%, signal=5%
			Vegf signaling	542	-0.560758	-0.953015	0.539823	0.693423	0.96	193	tags=2%, list=1%, signal=2%
			Endothelial cell migration	188	-0.59363	-0.897958	0.664151	0.774858	0.989	179	tags=5%, list=1%, signal=5%
			Angiogenesis	248	-0.546963	-0.848818	0.750865	0.828686	0.996	159	tags=5%, list=1%, signal=5%
